# Identification of a self-renewing muscle satellite cell state by single-cell chromatin accessibility profiling

**DOI:** 10.1101/2022.09.16.508339

**Authors:** Arinze E. Okafor, Xin Lin, Chenghao Situ, Xiaolin Wei, Xiuqing Wei, Zhenguo Wu, Yarui Diao

## Abstract

A balance between self-renewal and differentiation is critical for the regenerative capacity of tissue-resident stem cells. In skeletal muscle, successful regeneration requires the orchestrated activation, proliferation, and differentiation of muscle satellite cells (MuSCs) that are normally quiescent. A subset of MuSCs undergoes self-renewal to replenish the stem cell pool, but the features that identify and define self-renewing MuSCs remain to be elucidate. Here, through single-cell chromatin accessibility analysis, we reveal the self-renewal versus differentiation trajectories of MuSCs over the course of regeneration in vivo. We identify TGFBR3 as a unique marker of self-renewing MuSCs that can be purified and efficiently contribute to regeneration after transplantation; and we show that SMAD4 and its downstream genes are genetically required for self-renewal *in vivo* by restricting differentiation. Our study unveils the identity and mechanisms of self-renewing MuSCs, while providing a key resource for comprehensive analysis of muscle regeneration.
