## Supplementary Tables S1-S7 for "Identification of a self-renewing muscle satellite cell state by single-cell chromatin accessibility profiling": Table S5 Significant GSEA Terms_RelatedTo_Figure3.xlsx

### Sheet: SRvsQSC
NAME	SIZE OF GENE SET	ES	NES	NOM p-val	FDR q-val	FWER p-val	RANK AT MAX	LEADING EDGE
HALLMARK_TNFA_SIGNALING_VIA_NFKB	77	-0.70594	-3.10664	0	< 0.0001	0	299	tags=58%, list=14%, signal=65%
HALLMARK_E2F_TARGETS	80	0.451903	2.28933	0	< 0.0001	0	547	tags=48%, list=25%, signal=61%
REACTOME_FORMATION_OF_A_POOL_OF_FREE_40S_SUBUNITS	69	-0.650299	-2.81678	0	< 0.0001	0	208	tags=46%, list=10%, signal=50%
WP_CYTOPLASMIC_RIBOSOMAL_PROTEINS	64	-0.656675	-2.80974	0	< 0.0001	0	154	tags=44%, list=7%, signal=46%
REACTOME_SRP_DEPENDENT_COTRANSLATIONAL_PROTEIN_TARGETING_TO_MEMBRANE	65	-0.651945	-2.79243	0	< 0.0001	0	154	tags=42%, list=7%, signal=43%
REACTOME_NONSENSE_MEDIATED_DECAY_NMD	70	-0.639805	-2.78979	0	< 0.0001	0	154	tags=39%, list=7%, signal=40%
REACTOME_EUKARYOTIC_TRANSLATION_INITIATION	76	-0.627366	-2.75973	0	< 0.0001	0	208	tags=42%, list=10%, signal=45%
REACTOME_NONSENSE_MEDIATED_DECAY_NMD_INDEPENDENT_OF_THE_EXON_JUNCTION_COMPLEX_EJC	65	-0.653344	-2.74353	0	< 0.0001	0	154	tags=42%, list=7%, signal=43%
REACTOME_ACTIVATION_OF_THE_MRNA_UPON_BINDING_OF_THE_CAP_BINDING_COMPLEX_AND_EIFS_AND_SUBSEQUENT_BINDING_TO_43S	37	-0.719845	-2.6987	0	< 0.0001	0	208	tags=51%, list=10%, signal=56%
REACTOME_MAJOR_PATHWAY_OF_RRNA_PROCESSING_IN_THE_NUCLEOLUS_AND_CYTOSOL	77	-0.613385	-2.67894	0	< 0.0001	0	154	tags=35%, list=7%, signal=36%
REACTOME_TRANSLATION	123	-0.498425	-2.39701	0	< 0.0001	0	211	tags=27%, list=10%, signal=28%
Tissue Damage Stress Core Genes Machado et al	44	-0.723964	-2.86406	0	< 0.0001	0	273	tags=59%, list=12%, signal=66%
REACTOME_METABOLISM_OF_RNA	193	-0.453615	-2.32341	0	0.000312446	0.003	290	tags=28%, list=13%, signal=29%
WP_IL6_SIGNALING_PATHWAY	22	-0.69086	-2.28882	0	0.000385883	0.004	209	tags=45%, list=10%, signal=50%
HALLMARK_UV_RESPONSE_UP	46	-0.539783	-2.16305	0	0.000647059	0.001	110	tags=22%, list=5%, signal=22%
REACTOME_TOLL_LIKE_RECEPTOR_9_TLR9_CASCADE	16	-0.720739	-2.20146	0	0.000866328	0.01	144	tags=38%, list=7%, signal=40%
HALLMARK_UNFOLDED_PROTEIN_RESPONSE	29	-0.57318	-2.07697	0	0.00126866	0.004	385	tags=55%, list=18%, signal=66%
REACTOME_TOLL_LIKE_RECEPTOR_4_TLR4_CASCADE	18	-0.692663	-2.1638	0	0.00184642	0.025	144	tags=33%, list=7%, signal=35%
REACTOME_MYD88_MAL_TIRAP_CASCADE_INITIATED_ON_PLASMA_MEMBRANE	15	-0.7329	-2.15888	0	0.00185194	0.027	144	tags=40%, list=7%, signal=43%
REACTOME_TOLL_LIKE_RECEPTOR_CASCADES	20	-0.649186	-2.16556	0	0.00191153	0.024	144	tags=30%, list=7%, signal=32%
HALLMARK_MITOTIC_SPINDLE	54	0.462353	2.11973	0	0.00217904	0.004	601	tags=56%, list=27%, signal=75%
WP_MAPK_SIGNALING_PATHWAY	37	-0.563596	-2.14147	0	0.00218318	0.034	86	tags=22%, list=4%, signal=22%
REACTOME_MYD88_INDEPENDENT_TLR4_CASCADE	17	-0.702948	-2.12217	0	0.00284952	0.046	144	tags=35%, list=7%, signal=37%
REACTOME_INTEGRIN_CELL_SURFACE_INTERACTIONS	18	0.628175	2.17474	0.00220751	0.00568508	0.012	312	tags=56%, list=14%, signal=64%
WP_SELENIUM_METABOLISM_SELENOPROTEINS	16	-0.682118	-2.0427	0	0.00656623	0.108	28	tags=25%, list=1%, signal=25%
REACTOME_SIGNALING_BY_INTERLEUKINS	53	-0.49383	-2.02	0	0.00730997	0.127	192	tags=26%, list=9%, signal=28%
HALLMARK_P53_PATHWAY	46	-0.494715	-1.95223	0	0.007448	0.033	262	tags=33%, list=12%, signal=36%
REACTOME_DEGRADATION_OF_THE_EXTRACELLULAR_MATRIX	24	0.585307	2.1847	0	0.00846976	0.009	240	tags=46%, list=11%, signal=51%
HALLMARK_INTERFERON_GAMMA_RESPONSE	37	-0.507619	-1.89976	0	0.0102298	0.057	559	tags=62%, list=26%, signal=82%
HALLMARK_G2M_CHECKPOINT	74	0.372201	1.89096	0.00297619	0.0130834	0.035	292	tags=34%, list=13%, signal=38%
WP_ADIPOGENESIS_GENES	29	-0.543793	-1.9611	0	0.0140058	0.245	380	tags=48%, list=17%, signal=58%
HALLMARK_MYOGENESIS	53	-0.447832	-1.83916	0.00816993	0.0154362	0.096	416	tags=49%, list=19%, signal=59%
REACTOME_REGULATION_OF_INSULIN_LIKE_GROWTH_FACTOR_IGF_TRANSPORT_AND_UPTAKE_BY_INSULIN_LIKE_GROWTH_FACTOR_BINDING_PROTEINS_IGFBPS	25	0.542273	2.06523	0	0.0165315	0.048	245	tags=48%, list=11%, signal=53%
HALLMARK_HYPOXIA	63	-0.424221	-1.79685	0.00632911	0.0184255	0.133	349	tags=43%, list=16%, signal=50%
WP_EXERCISEINDUCED_CIRCADIAN_REGULATION	16	-0.612624	-1.89141	0.00582524	0.0264843	0.418	286	tags=50%, list=13%, signal=57%
HALLMARK_EPITHELIAL_MESENCHYMAL_TRANSITION	74	0.354654	1.75629	0	0.0308093	0.101	245	tags=32%, list=11%, signal=35%
REACTOME_EXTRACELLULAR_MATRIX_ORGANIZATION	62	0.410392	1.96786	0	0.0361421	0.138	341	tags=39%, list=16%, signal=45%
WP_MYOMETRIAL_RELAXATION_AND_CONTRACTION_PATHWAYS	32	-0.490138	-1.84187	0.00491803	0.0381106	0.571	186	tags=28%, list=9%, signal=30%
WP_SPINAL_CORD_INJURY	28	-0.517177	-1.84203	0.00533808	0.039843	0.571	111	tags=25%, list=5%, signal=26%
WP_MRNA_PROCESSING	120	-0.381797	-1.82082	0.00140845	0.0425412	0.641	338	tags=28%, list=15%, signal=32%
REACTOME_OXIDATIVE_STRESS_INDUCED_SENESCENCE	18	-0.575633	-1.82425	0.0107335	0.042906	0.631	93	tags=28%, list=4%, signal=29%
REACTOME_ESTROGEN_DEPENDENT_GENE_EXPRESSION	18	-0.586909	-1.8017	0.00720721	0.0477714	0.706	393	tags=44%, list=18%, signal=54%
WP_INSULIN_SIGNALING	30	-0.496521	-1.79389	0.0118044	0.0495016	0.729	236	tags=30%, list=11%, signal=33%

### Sheet: SRvsActivated
NAME	SIZE	ES	NES	NOM p-val	FDR q-val	FWER p-val	RANK AT MAX	LEADING EDGE
HALLMARK_TNFA_SIGNALING_VIA_NFKB	80	-0.693999	-3.83228	0	0	0	451	tags=64%, list=14%, signal=73%
HALLMARK_IL6_JAK_STAT3_SIGNALING	19	-0.650668	-2.43454	0	0	0	656	tags=74%, list=21%, signal=93%
HALLMARK_UV_RESPONSE_UP	52	-0.459126	-2.28881	0	0	0	350	tags=35%, list=11%, signal=38%
HALLMARK_OXIDATIVE_PHOSPHORYLATION	124	0.563359	3.12583	0	0	0	585	tags=53%, list=19%, signal=63%
REACTOME_THE_CITRIC_ACID_TCA_CYCLE_AND_RESPIRATORY_ELECTRON_TRANSPORT	85	0.62252	3.22142	0	0	0	581	tags=62%, list=19%, signal=75%
WP_ELECTRON_TRANSPORT_CHAIN	58	0.675217	3.20863	0	0	0	422	tags=62%, list=14%, signal=70%
REACTOME_RESPIRATORY_ELECTRON_TRANSPORT_ATP_SYNTHESIS_BY_CHEMIOSMOTIC_COUPLING_AND_HEAT_PRODUCTION_BY_UNCOUPLING_PROTEINS	60	0.649199	3.07218	0	0	0	384	tags=58%, list=12%, signal=65%
REACTOME_RESPIRATORY_ELECTRON_TRANSPORT	50	0.658992	3.027	0	0	0	581	tags=68%, list=19%, signal=82%
WP_OXIDATIVE_PHOSPHORYLATION	34	0.700664	2.99801	0	0	0	270	tags=59%, list=9%, signal=64%
REACTOME_COMPLEX_I_BIOGENESIS	26	0.62942	2.4587	0	0	0	257	tags=50%, list=8%, signal=54%
REACTOME_MAJOR_PATHWAY_OF_RRNA_PROCESSING_IN_THE_NUCLEOLUS_AND_CYTOSOL	88	-0.454748	-2.52621	0	0.000471631	0.001	218	tags=33%, list=7%, signal=34%
REACTOME_TP53_REGULATES_METABOLIC_GENES	30	0.571808	2.29056	0	0.000763691	0.005	678	tags=60%, list=22%, signal=76%
REACTOME_MYD88_MAL_TIRAP_CASCADE_INITIATED_ON_PLASMA_MEMBRANE	18	-0.663916	-2.41874	0	0.000767071	0.005	676	tags=72%, list=22%, signal=92%
REACTOME_SIGNALING_BY_EGFR	15	-0.72568	-2.47007	0	0.000916452	0.004	306	tags=60%, list=10%, signal=66%
REACTOME_TOLL_LIKE_RECEPTOR_4_TLR4_CASCADE	25	-0.599769	-2.4332	0	0.000920486	0.005	676	tags=64%, list=22%, signal=81%
REACTOME_TOLL_LIKE_RECEPTOR_CASCADES	31	-0.593338	-2.57373	0	0.000943262	0.001	676	tags=61%, list=22%, signal=77%
REACTOME_MITOCHONDRIAL_TRANSLATION	57	0.477545	2.2762	0	0.00105457	0.008	868	tags=58%, list=28%, signal=79%
REACTOME_TOLL_LIKE_RECEPTOR_9_TLR9_CASCADE	20	-0.651499	-2.47217	0	0.00122194	0.004	676	tags=70%, list=22%, signal=89%
WP_TCA_CYCLE	20	0.621499	2.24182	0	0.00128502	0.011	1083	tags=90%, list=35%, signal=137%
REACTOME_PYRUVATE_METABOLISM_AND_CITRIC_ACID_TCA_CYCLE	25	0.592251	2.19296	0	0.00197537	0.021	840	tags=72%, list=27%, signal=98%
REACTOME_MYD88_INDEPENDENT_TLR4_CASCADE	24	-0.589568	-2.31329	0	0.00202738	0.015	676	tags=63%, list=22%, signal=79%
REACTOME_EXTRACELLULAR_MATRIX_ORGANIZATION	62	0.45245	2.19574	0	0.00217291	0.021	442	tags=35%, list=14%, signal=41%
REACTOME_METABOLISM	389	0.331143	2.17075	0	0.00249341	0.029	913	tags=43%, list=29%, signal=53%
WP_CYTOPLASMIC_RIBOSOMAL_PROTEINS	53	-0.461909	-2.26488	0	0.00271636	0.023	218	tags=38%, list=7%, signal=40%
WP_ID_SIGNALING_PATHWAY	18	-0.59814	-2.22047	0	0.00343025	0.036	388	tags=50%, list=12%, signal=57%
REACTOME_EUKARYOTIC_TRANSLATION_INITIATION	74	-0.404514	-2.22887	0	0.00359241	0.034	218	tags=30%, list=7%, signal=31%
HALLMARK_HYPOXIA	77	-0.36696	-1.98263	0	0.00395933	0.014	377	tags=36%, list=12%, signal=40%
REACTOME_SRP_DEPENDENT_COTRANSLATIONAL_PROTEIN_TARGETING_TO_MEMBRANE	58	-0.430975	-2.18172	0	0.00410311	0.047	218	tags=34%, list=7%, signal=36%
HALLMARK_UNFOLDED_PROTEIN_RESPONSE	51	-0.401119	-1.95453	0.00501253	0.00427524	0.019	615	tags=47%, list=20%, signal=58%
WP_EXERCISEINDUCED_CIRCADIAN_REGULATION	25	-0.517052	-2.13353	0	0.00448817	0.074	939	tags=76%, list=30%, signal=108%
WP_ADIPOGENESIS_GENES	30	-0.488108	-2.13559	0	0.00459874	0.071	904	tags=70%, list=29%, signal=98%
REACTOME_NONSENSE_MEDIATED_DECAY_NMD_INDEPENDENT_OF_THE_EXON_JUNCTION_COMPLEX_EJC	57	-0.436732	-2.14017	0	0.0046591	0.067	218	tags=35%, list=7%, signal=37%
REACTOME_NONSENSE_MEDIATED_DECAY_NMD	63	-0.416424	-2.14247	0	0.00486691	0.065	218	tags=32%, list=7%, signal=33%
HALLMARK_FATTY_ACID_METABOLISM	56	0.437304	2.03827	0	0.0049077	0.011	826	tags=52%, list=26%, signal=69%
REACTOME_FORMATION_OF_A_POOL_OF_FREE_40S_SUBUNITS	67	-0.414318	-2.14441	0	0.00519657	0.064	218	tags=31%, list=7%, signal=33%
REACTOME_CITRIC_ACID_CYCLE_TCA_CYCLE	16	0.636138	2.10189	0	0.00562073	0.07	1083	tags=94%, list=35%, signal=143%
HALLMARK_INTERFERON_GAMMA_RESPONSE	36	-0.42362	-1.90611	0	0.00563906	0.028	434	tags=33%, list=14%, signal=38%
HALLMARK_INFLAMMATORY_RESPONSE	38	-0.401386	-1.86165	0.00746269	0.00713904	0.042	833	tags=58%, list=27%, signal=78%
REACTOME_INTEGRIN_CELL_SURFACE_INTERACTIONS	17	0.608531	2.0243	0	0.011736	0.149	608	tags=59%, list=19%, signal=73%
WP_MRNA_PROCESSING	158	-0.320036	-2.00997	0	0.0117781	0.201	696	tags=42%, list=22%, signal=52%
REACTOME_TRANSCRIPTIONAL_ACTIVITY_OF_SMAD2_SMAD3_SMAD4_HETEROTRIMER	15	-0.577097	-2.01877	0	0.0118674	0.191	919	tags=80%, list=29%, signal=113%
REACTOME_REGULATED_NECROSIS	15	-0.58545	-2.00164	0.0045977	0.0120496	0.217	387	tags=47%, list=12%, signal=53%
HALLMARK_PEROXISOME	33	0.453868	1.86394	0.0066778	0.0126252	0.053	673	tags=39%, list=22%, signal=50%
REACTOME_DEGRADATION_OF_THE_EXTRACELLULAR_MATRIX	24	0.530443	2.00682	0.00172712	0.013315	0.173	537	tags=42%, list=17%, signal=50%
REACTOME_METABOLISM_OF_RNA	248	-0.287088	-1.97382	0	0.0144578	0.269	542	tags=31%, list=17%, signal=34%
REACTOME_DEACTIVATION_OF_THE_BETA_CATENIN_TRANSACTIVATING_COMPLEX	15	-0.564287	-1.96055	0.00230415	0.0152599	0.291	86	tags=27%, list=3%, signal=27%
HALLMARK_EPITHELIAL_MESENCHYMAL_TRANSITION	81	0.356865	1.81909	0	0.015531	0.08	336	tags=27%, list=11%, signal=30%
HALLMARK_E2F_TARGETS	96	0.365027	1.87456	0.0016	0.0155532	0.049	742	tags=40%, list=24%, signal=50%
WP_PRIMARY_FOCAL_SEGMENTAL_GLOMERULOSCLEROSIS_FSGS	22	0.527062	1.98304	0	0.0161207	0.219	518	tags=45%, list=17%, signal=54%
HALLMARK_ADIPOGENESIS	82	0.345571	1.76127	0.00159744	0.0168793	0.119	667	tags=44%, list=21%, signal=54%
REACTOME_P75_NTR_RECEPTOR_MEDIATED_SIGNALLING	24	-0.491201	-1.93771	0	0.0181774	0.35	86	tags=25%, list=3%, signal=26%
REACTOME_TRANSPORT_OF_MATURE_TRANSCRIPT_TO_CYTOPLASM	28	-0.462478	-1.93135	0.00469484	0.0184725	0.367	691	tags=54%, list=22%, signal=68%
WP_SELENIUM_METABOLISM_SELENOPROTEINS	19	-0.520546	-1.92394	0.00234192	0.0189636	0.387	388	tags=47%, list=12%, signal=54%
HALLMARK_MYC_TARGETS_V2	20	-0.448821	-1.73888	0.0185185	0.0191505	0.122	524	tags=55%, list=17%, signal=66%
HALLMARK_MITOTIC_SPINDLE	69	0.357134	1.76639	0.00163132	0.0195258	0.118	710	tags=39%, list=23%, signal=50%
REACTOME_SIGNALING_BY_TGF_BETA_RECEPTOR_COMPLEX	21	-0.492627	-1.89787	0.00705882	0.0205318	0.435	200	tags=29%, list=6%, signal=30%
REACTOME_ACTIVATION_OF_THE_MRNA_UPON_BINDING_OF_THE_CAP_BINDING_COMPLEX_AND_EIFS_AND_SUBSEQUENT_BINDING_TO_43S	37	-0.425203	-1.9009	0.00259067	0.0210184	0.427	147	tags=24%, list=5%, signal=25%
REACTOME_SIGNALING_BY_FGFR2	21	-0.484077	-1.88389	0.00226757	0.0219586	0.468	820	tags=62%, list=26%, signal=83%
REACTOME_NEGATIVE_REGULATION_OF_MAPK_PATHWAY	15	-0.522645	-1.85087	0.00721154	0.0271143	0.551	86	tags=20%, list=3%, signal=20%
WP_IL6_SIGNALING_PATHWAY	29	-0.434149	-1.83999	0.0049505	0.0289192	0.586	798	tags=55%, list=26%, signal=73%
REACTOME_SIGNALING_BY_FGFR	25	-0.451797	-1.8263	0.00262467	0.0314481	0.626	820	tags=56%, list=26%, signal=75%
HALLMARK_MYC_TARGETS_V1	115	0.308853	1.68555	0	0.0322095	0.251	726	tags=42%, list=23%, signal=52%
REACTOME_ORGANELLE_BIOGENESIS_AND_MAINTENANCE	66	0.385156	1.90605	0	0.0329284	0.401	1188	tags=62%, list=38%, signal=98%
BIOCARTA_MOUSE_MAPK_PATHWAY	21	-0.47374	-1.80813	0.00992556	0.0348136	0.681	715	tags=57%, list=23%, signal=74%
REACTOME_PROTEIN_UBIQUITINATION	19	-0.498997	-1.79312	0.0120482	0.0373968	0.725	737	tags=58%, list=24%, signal=75%
REACTOME_SIGNALING_BY_TGFB_FAMILY_MEMBERS	24	-0.448835	-1.7706	0.00973236	0.0424328	0.792	845	tags=58%, list=27%, signal=79%
REACTOME_REGULATION_OF_INSULIN_LIKE_GROWTH_FACTOR_IGF_TRANSPORT_AND_UPTAKE_BY_INSULIN_LIKE_GROWTH_FACTOR_BINDING_PROTEINS_IGFBPS	34	0.445898	1.8549	0.00495868	0.0491846	0.549	737	tags=50%, list=24%, signal=65%
HALLMARK_P53_PATHWAY	57	-0.314603	-1.59615	0.0336788	0.0492236	0.322	381	tags=30%, list=12%, signal=33%

### Sheet: ActivatedvsQSC
NAME	SIZE	ES	NES	NOM p-val	FDR q-val	FWER p-val	RANK AT MAX	LEADING EDGE
HALLMARK_OXIDATIVE_PHOSPHORYLATION	107	-0.519631	-2.85997	0	0	0	583	tags=67%, list=31%, signal=92%
HALLMARK_MYOGENESIS	48	-0.574982	-2.62988	0	0	0	393	tags=56%, list=21%, signal=69%
HALLMARK_FATTY_ACID_METABOLISM	31	-0.546381	-2.18553	0	0.0025033	0.007	459	tags=61%, list=24%, signal=79%
HALLMARK_UV_RESPONSE_UP	39	-0.469825	-2.02661	0	0.00699442	0.027	142	tags=31%, list=7%, signal=33%
HALLMARK_G2M_CHECKPOINT	35	0.430678	2.03677	0.0026178	0.0194309	0.021	371	tags=51%, list=20%, signal=63%
HALLMARK_IL2_STAT5_SIGNALING	41	0.368498	1.8654	0.00277008	0.0378596	0.077	319	tags=37%, list=17%, signal=43%
