## Supplementary Tables S1-S7 for "Identification of a self-renewing muscle satellite cell state by single-cell chromatin accessibility profiling": Table S7 Oligos for Tn5 Tagmentation_relatedTo_STARmethods_snATACseq.xlsx

### Sheet: Tn5 Adapter Primers
Oligonucleotide sequences for Tn5-mediated Tagmentation for the Single Nuclei ATACseq experiment
Adapter ID	Full sequence	Full sequence Length	Adapter Type	Core Barcode	Additional Barcode sequence	Rverse compliment of core Barcode
Tn5ME-Truseq-i5-1	ACTCTTTCCCTACACGACGCTCTTCCGATCTATCACGAGATGTGTATAAGAGACAG	56	modified Tn5 adapter for Truseq i5 PCR	ATCACG		CGTGAT
Tn5ME-Truseq-i5-2	ACTCTTTCCCTACACGACGCTCTTCCGATCTCGATGTTAGATGTGTATAAGAGACAG	57	modified Tn5 adapter for Truseq i5 PCR	CGATGT	T	ACATCG
Tn5ME-Truseq-i5-3	ACTCTTTCCCTACACGACGCTCTTCCGATCTTTAGGCGAAGATGTGTATAAGAGACAG	58	modified Tn5 adapter for Truseq i5 PCR	TTAGGC	GA	GCCTAA
Tn5ME-Truseq-i5-4	ACTCTTTCCCTACACGACGCTCTTCCGATCTTGACCACTAAGATGTGTATAAGAGACAG	59	modified Tn5 adapter for Truseq i5 PCR	TGACCA	CTA	TGGTCA
Tn5ME-Truseq-i5-5	ACTCTTTCCCTACACGACGCTCTTCCGATCTACAGTGAGATGTGTATAAGAGACAG	56	modified Tn5 adapter for Truseq i5 PCR	ACAGTG		CACTGT
Tn5ME-Truseq-i5-6	ACTCTTTCCCTACACGACGCTCTTCCGATCTGCCAATGAGATGTGTATAAGAGACAG	57	modified Tn5 adapter for Truseq i5 PCR	GCCAAT	G	ATTGGC
Tn5ME-Truseq-i5-7	ACTCTTTCCCTACACGACGCTCTTCCGATCTCAGATCCCAGATGTGTATAAGAGACAG	58	modified Tn5 adapter for Truseq i5 PCR	CAGATC	CC	GATCTG
Tn5ME-Truseq-i5-8	ACTCTTTCCCTACACGACGCTCTTCCGATCTACTTGATGTAGATGTGTATAAGAGACAG	59	modified Tn5 adapter for Truseq i5 PCR	ACTTGA	TGT	TCAAGT	ACACTCTTTCCCTACACGAC
Tn5ME-Truseq-i5-9	ACTCTTTCCCTACACGACGCTCTTCCGATCTGATCAGAGATGTGTATAAGAGACAG	56	modified Tn5 adapter for Truseq i5 PCR	GATCAG		CTGATC
Tn5ME-Truseq-i5-10	ACTCTTTCCCTACACGACGCTCTTCCGATCTTAGCTTCAGATGTGTATAAGAGACAG	57	modified Tn5 adapter for Truseq i5 PCR	TAGCTT	C	AAGCTA
Tn5ME-Truseq-i5-11	ACTCTTTCCCTACACGACGCTCTTCCGATCTGGCTACTTAGATGTGTATAAGAGACAG	58	modified Tn5 adapter for Truseq i5 PCR	GGCTAC	TT	GTAGCC
Tn5ME-Truseq-i5-12	ACTCTTTCCCTACACGACGCTCTTCCGATCTCTTGTAGCCAGATGTGTATAAGAGACAG	59	modified Tn5 adapter for Truseq i5 PCR	CTTGTA	GCC	TACAAG
Tn5ME-Truseq-i5-13	ACTCTTTCCCTACACGACGCTCTTCCGATCTAGTCAAAGATGTGTATAAGAGACAG	56	modified Tn5 adapter for Truseq i5 PCR	AGTCAA		TTGACT
Tn5ME-Truseq-i5-14	ACTCTTTCCCTACACGACGCTCTTCCGATCTAGTTCCTAGATGTGTATAAGAGACAG	57	modified Tn5 adapter for Truseq i5 PCR	AGTTCC	T	GGAACT
Tn5ME-Truseq-i5-15	ACTCTTTCCCTACACGACGCTCTTCCGATCTATGTCACGAGATGTGTATAAGAGACAG	58	modified Tn5 adapter for Truseq i5 PCR	ATGTCA	CG	TGACAT
Tn5ME-Truseq-i5-16	ACTCTTTCCCTACACGACGCTCTTCCGATCTCCGTCCGAGAGATGTGTATAAGAGACAG	59	modified Tn5 adapter for Truseq i5 PCR	CCGTCC	GAG	GGACGG
Tn5ME-Truseq-i5-18	ACTCTTTCCCTACACGACGCTCTTCCGATCTGTCCGCAGATGTGTATAAGAGACAG	56	modified Tn5 adapter for Truseq i5 PCR	GTCCGC		GCGGAC
Tn5ME-Truseq-i5-19	ACTCTTTCCCTACACGACGCTCTTCCGATCTGTGAAACAGATGTGTATAAGAGACAG	57	modified Tn5 adapter for Truseq i5 PCR	GTGAAA	C	TTTCAC
Tn5ME-Truseq-i5-20	ACTCTTTCCCTACACGACGCTCTTCCGATCTGTGGCCGAAGATGTGTATAAGAGACAG	58	modified Tn5 adapter for Truseq i5 PCR	GTGGCC	GA	GGCCAC
Tn5ME-Truseq-i5-21	ACTCTTTCCCTACACGACGCTCTTCCGATCTGTTTCGTCAAGATGTGTATAAGAGACAG	59	modified Tn5 adapter for Truseq i5 PCR	GTTTCG	TCA	CGAAAC
Tn5ME-Truseq-i5-22	ACTCTTTCCCTACACGACGCTCTTCCGATCTCGTACGAGATGTGTATAAGAGACAG	56	modified Tn5 adapter for Truseq i5 PCR	CGTACG		CGTACG
Tn5ME-Truseq-i5-23	ACTCTTTCCCTACACGACGCTCTTCCGATCTGAGTGGGAGATGTGTATAAGAGACAG	57	modified Tn5 adapter for Truseq i5 PCR	GAGTGG	G	CCACTC
Tn5ME-Truseq-i5-25	ACTCTTTCCCTACACGACGCTCTTCCGATCTACTGATTGAGATGTGTATAAGAGACAG	58	modified Tn5 adapter for Truseq i5 PCR	ACTGAT	TG	ATCAGT
Tn5ME-Truseq-i5-27	ACTCTTTCCCTACACGACGCTCTTCCGATCTATTCCTCTTAGATGTGTATAAGAGACAG	59	modified Tn5 adapter for Truseq i5 PCR	ATTCCT	CTT	AGGAAT
Tn5ME-Truseq-i5-28	ACTCTTTCCCTACACGACGCTCTTCCGATCTCAAAAGAGATGTGTATAAGAGACAG	56	modified Tn5 adapter for Truseq i5 PCR	CAAAAG		CTTTTG
Tn5ME-Truseq-i5-29	ACTCTTTCCCTACACGACGCTCTTCCGATCTCAACTATAGATGTGTATAAGAGACAG	57	modified Tn5 adapter for Truseq i5 PCR	CAACTA	T	TAGTTG
Tn5ME-Truseq-i5-30	ACTCTTTCCCTACACGACGCTCTTCCGATCTCACCGGGGCAGATGTGTATAAGAGACAG	59	modified Tn5 adapter for Truseq i5 PCR	CACCGG	GGC	CCGGTG
		0
		0
Tn5ME-Truseq-i7-31	ACTGGAGTTCAGACGTGTGCTCTTCCGATCTCACGATAGATGTGTATAAGAGACAG	56	modified Tn5 adapter for Truseq i7 PCR	CACGAT		ATCGTG
Tn5ME-Truseq-i7-32	ACTGGAGTTCAGACGTGTGCTCTTCCGATCTCACTCATAGATGTGTATAAGAGACAG	57	modified Tn5 adapter for Truseq i7 PCR	CACTCA	T	TGAGTG
Tn5ME-Truseq-i7-33	ACTGGAGTTCAGACGTGTGCTCTTCCGATCTCAGGCGGAAGATGTGTATAAGAGACAG	58	modified Tn5 adapter for Truseq i7 PCR	CAGGCG	GA	CGCCTG
Tn5ME-Truseq-i7-34	ACTGGAGTTCAGACGTGTGCTCTTCCGATCTCATGGCCGAAGATGTGTATAAGAGACAG	59	modified Tn5 adapter for Truseq i7 PCR	CATGGC	CGA	GCCATG
Tn5ME-Truseq-i7-35	ACTGGAGTTCAGACGTGTGCTCTTCCGATCTCATTTTAGATGTGTATAAGAGACAG	56	modified Tn5 adapter for Truseq i7 PCR	CATTTT		AAAATG
Tn5ME-Truseq-i7-36	ACTGGAGTTCAGACGTGTGCTCTTCCGATCTCCAACAGAGATGTGTATAAGAGACAG	57	modified Tn5 adapter for Truseq i7 PCR	CCAACA	G	TGTTGG
Tn5ME-Truseq-i7-37	ACTGGAGTTCAGACGTGTGCTCTTCCGATCTCGGAATCCAGATGTGTATAAGAGACAG	58	modified Tn5 adapter for Truseq i7 PCR	CGGAAT	CC	ATTCCG
Tn5ME-Truseq-i7-38	ACTGGAGTTCAGACGTGTGCTCTTCCGATCTCTAGCTTATAGATGTGTATAAGAGACAG	59	modified Tn5 adapter for Truseq i7 PCR	CTAGCT	TAT	AGCTAG
Tn5ME-Truseq-i7-39	ACTGGAGTTCAGACGTGTGCTCTTCCGATCTCTATACAGATGTGTATAAGAGACAG	56	modified Tn5 adapter for Truseq i7 PCR	CTATAC		GTATAG
Tn5ME-Truseq-i7-40	ACTGGAGTTCAGACGTGTGCTCTTCCGATCTCTCAGACAGATGTGTATAAGAGACAG	57	modified Tn5 adapter for Truseq i7 PCR	CTCAGA	C	TCTGAG
Tn5ME-Truseq-i7-41	ACTGGAGTTCAGACGTGTGCTCTTCCGATCTGACGACTCAGATGTGTATAAGAGACAG	58	modified Tn5 adapter for Truseq i7 PCR	GACGAC	TC	GTCGTC
Tn5ME-Truseq-i7-42	ACTGGAGTTCAGACGTGTGCTCTTCCGATCTTAATCGGTCAGATGTGTATAAGAGACAG	59	modified Tn5 adapter for Truseq i7 PCR	TAATCG	GTC	CGATTA
Tn5ME-Truseq-i7-43	ACTGGAGTTCAGACGTGTGCTCTTCCGATCTTACAGCAGATGTGTATAAGAGACAG	56	modified Tn5 adapter for Truseq i7 PCR	TACAGC		GCTGTA
Tn5ME-Truseq-i7-44	ACTGGAGTTCAGACGTGTGCTCTTCCGATCTTATAATTAGATGTGTATAAGAGACAG	57	modified Tn5 adapter for Truseq i7 PCR	TATAAT	T	ATTATA
Tn5ME-Truseq-i7-45	ACTGGAGTTCAGACGTGTGCTCTTCCGATCTTCATTCCGAGATGTGTATAAGAGACAG	58	modified Tn5 adapter for Truseq i7 PCR	TCATTC	CG	GAATGA
Tn5ME-Truseq-i7-46	ACTGGAGTTCAGACGTGTGCTCTTCCGATCTTCCCGAGCGAGATGTGTATAAGAGACAG	59	modified Tn5 adapter for Truseq i7 PCR	TCCCGA	GCG	TCGGGA
Tn5ME-Truseq-i7-47	ACTGGAGTTCAGACGTGTGCTCTTCCGATCTTCGAAGAGATGTGTATAAGAGACAG	56	modified Tn5 adapter for Truseq i7 PCR	TCGAAG		CTTCGA
Tn5ME-Truseq-i7-48	ACTGGAGTTCAGACGTGTGCTCTTCCGATCTTCGGCACAGATGTGTATAAGAGACAG	57	modified Tn5 adapter for Truseq i7 PCR	TCGGCA	C	TGCCGA

### Sheet: PCR Primers
PCR Primers
Adapter ID	Full Sequence		Adapter Type	Barcode		Reverse compliment Barcode
Truseq-PCR-i5-1	AATGATACGGCGACCACCGAGATCTACACCCTCGTGCTAACACTCTTTCCCTACACGAC	59	Truseq PCR primer i5	CCTCGTGCTA		TAGCACGAGG
Truseq-PCR-i5-2	AATGATACGGCGACCACCGAGATCTACACATCGATCCGCACACTCTTTCCCTACACGAC	59	Truseq PCR primer i5	ATCGATCCGC		GCGGATCGAT
Truseq-PCR-i5-3	AATGATACGGCGACCACCGAGATCTACACCTCCAGGTATACACTCTTTCCCTACACGAC	59	Truseq PCR primer i5	CTCCAGGTAT		ATACCTGGAG
Truseq-PCR-i5-4	AATGATACGGCGACCACCGAGATCTACACACTTACGCGGACACTCTTTCCCTACACGAC	59	Truseq PCR primer i5	ACTTACGCGG		CCGCGTAAGT
Truseq-PCR-i5-5	AATGATACGGCGACCACCGAGATCTACACTCCCTACCTTACACTCTTTCCCTACACGAC	59	Truseq PCR primer i5	TCCCTACCTT		AAGGTAGGGA
Truseq-PCR-i5-6	AATGATACGGCGACCACCGAGATCTACACCTACTGCAAGACACTCTTTCCCTACACGAC	59	Truseq PCR primer i5	CTACTGCAAG		CTTGCAGTAG
Truseq-PCR-i5-7	AATGATACGGCGACCACCGAGATCTACACTTTATCCCGAACACTCTTTCCCTACACGAC	59	Truseq PCR primer i5	TTTATCCCGA		TCGGGATAAA
Truseq-PCR-i5-8	AATGATACGGCGACCACCGAGATCTACACCATCCGAATTACACTCTTTCCCTACACGAC	59	Truseq PCR primer i5	CATCCGAATT		AATTCGGATG
Truseq-PCR-i5-9	AATGATACGGCGACCACCGAGATCTACACCGCTTCAGTAACACTCTTTCCCTACACGAC	59	Truseq PCR primer i5	CGCTTCAGTA		TACTGAAGCG
Truseq-PCR-i5-10	AATGATACGGCGACCACCGAGATCTACACAATACGTACGACACTCTTTCCCTACACGAC	59	Truseq PCR primer i5	AATACGTACG		CGTACGTATT
Truseq-PCR-i5-11	AATGATACGGCGACCACCGAGATCTACACATCTGAACGGACACTCTTTCCCTACACGAC	59	Truseq PCR primer i5	ATCTGAACGG		CCGTTCAGAT
Truseq-PCR-i5-12	AATGATACGGCGACCACCGAGATCTACACCAAGTTACCGACACTCTTTCCCTACACGAC	59	Truseq PCR primer i5	CAAGTTACCG		CGGTAACTTG
Truseq-PCR-i5-13	AATGATACGGCGACCACCGAGATCTACACCTTGTGCTGGACACTCTTTCCCTACACGAC	59	Truseq PCR primer i5	CTTGTGCTGG		CCAGCACAAG
Truseq-PCR-i5-14	AATGATACGGCGACCACCGAGATCTACACATATCCTACGACACTCTTTCCCTACACGAC	59	Truseq PCR primer i5	ATATCCTACG		CGTAGGATAT
Truseq-PCR-i5-15	AATGATACGGCGACCACCGAGATCTACACACCAACACGTACACTCTTTCCCTACACGAC	59	Truseq PCR primer i5	ACCAACACGT		ACGTGTTGGT
Truseq-PCR-i5-16	AATGATACGGCGACCACCGAGATCTACACGATTCAATGGACACTCTTTCCCTACACGAC	59	Truseq PCR primer i5	GATTCAATGG		CCATTGAATC
Truseq-PCR-i5-17	AATGATACGGCGACCACCGAGATCTACACGGTTTGTAGGACACTCTTTCCCTACACGAC	59	Truseq PCR primer i5	GGTTTGTAGG		CCTACAAACC
Truseq-PCR-i5-18	AATGATACGGCGACCACCGAGATCTACACTCCTTAGGTCACACTCTTTCCCTACACGAC	59	Truseq PCR primer i5	TCCTTAGGTC		GACCTAAGGA
Truseq-PCR-i5-19	AATGATACGGCGACCACCGAGATCTACACCTGGTAGTTTACACTCTTTCCCTACACGAC	59	Truseq PCR primer i5	CTGGTAGTTT		AAACTACCAG
Truseq-PCR-i5-20	AATGATACGGCGACCACCGAGATCTACACCCATAGGAGTACACTCTTTCCCTACACGAC	59	Truseq PCR primer i5	CCATAGGAGT		ACTCCTATGG
Truseq-PCR-i5-21	AATGATACGGCGACCACCGAGATCTACACCTAGAATACGACACTCTTTCCCTACACGAC	59	Truseq PCR primer i5	CTAGAATACG		CGTATTCTAG
Truseq-PCR-i5-22	AATGATACGGCGACCACCGAGATCTACACTACACATAGGACACTCTTTCCCTACACGAC	59	Truseq PCR primer i5	TACACATAGG		CCTATGTGTA
Truseq-PCR-i5-23	AATGATACGGCGACCACCGAGATCTACACCGCAAGTGTCACACTCTTTCCCTACACGAC	59	Truseq PCR primer i5	CGCAAGTGTC		GACACTTGCG
Truseq-PCR-i5-24	AATGATACGGCGACCACCGAGATCTACACTGAACTCGATACACTCTTTCCCTACACGAC	59	Truseq PCR primer i5	TGAACTCGAT		ATCGAGTTCA
Truseq-PCR-i5-25	AATGATACGGCGACCACCGAGATCTACACTGGCGCAGTTACACTCTTTCCCTACACGAC	59	Truseq PCR primer i5	TGGCGCAGTT		AACTGCGCCA
Truseq-PCR-i5-26	AATGATACGGCGACCACCGAGATCTACACGTAATGTGCAACACTCTTTCCCTACACGAC	59	Truseq PCR primer i5	GTAATGTGCA		TGCACATTAC
Truseq-PCR-i5-27	AATGATACGGCGACCACCGAGATCTACACCGTTCCGACTACACTCTTTCCCTACACGAC	59	Truseq PCR primer i5	CGTTCCGACT		AGTCGGAACG
		0
		0
Truseq-PCR-i7-101	CAAGCAGAAGACGGCATACGAGATTTTAAGCGAGGTGACTGGAGTTCAGACGTGT	55	Truseq PCR primer i7	TTTAAGCGAG		CTCGCTTAAA
Truseq-PCR-i7-102	CAAGCAGAAGACGGCATACGAGATTAGTGCGAGGGTGACTGGAGTTCAGACGTGT	55	Truseq PCR primer i7	TAGTGCGAGG		CCTCGCACTA
Truseq-PCR-i7-103	CAAGCAGAAGACGGCATACGAGATGATAGGTTCTGTGACTGGAGTTCAGACGTGT	55	Truseq PCR primer i7	GATAGGTTCT		AGAACCTATC
Truseq-PCR-i7-104	CAAGCAGAAGACGGCATACGAGATTCAACCACTTGTGACTGGAGTTCAGACGTGT	55	Truseq PCR primer i7	TCAACCACTT		AAGTGGTTGA
Truseq-PCR-i7-105	CAAGCAGAAGACGGCATACGAGATACGAACTGCTGTGACTGGAGTTCAGACGTGT	55	Truseq PCR primer i7	ACGAACTGCT		AGCAGTTCGT
Truseq-PCR-i7-106	CAAGCAGAAGACGGCATACGAGATGCGATAGTCGGTGACTGGAGTTCAGACGTGT	55	Truseq PCR primer i7	GCGATAGTCG		CGACTATCGC
Truseq-PCR-i7-107	CAAGCAGAAGACGGCATACGAGATCGTCCAGGATGTGACTGGAGTTCAGACGTGT	55	Truseq PCR primer i7	CGTCCAGGAT		ATCCTGGACG
Truseq-PCR-i7-108	CAAGCAGAAGACGGCATACGAGATCGTTGAGTTGGTGACTGGAGTTCAGACGTGT	55	Truseq PCR primer i7	CGTTGAGTTG		CAACTCAACG
Truseq-PCR-i7-109	CAAGCAGAAGACGGCATACGAGATTGAGGTTCCGGTGACTGGAGTTCAGACGTGT	55	Truseq PCR primer i7	TGAGGTTCCG		CGGAACCTCA
Truseq-PCR-i7-110	CAAGCAGAAGACGGCATACGAGATCGGTAGTTAGGTGACTGGAGTTCAGACGTGT	55	Truseq PCR primer i7	CGGTAGTTAG		CTAACTACCG
Truseq-PCR-i7-111	CAAGCAGAAGACGGCATACGAGATGCTTGATCAGGTGACTGGAGTTCAGACGTGT	55	Truseq PCR primer i7	GCTTGATCAG		CTGATCAAGC
Truseq-PCR-i7-112	CAAGCAGAAGACGGCATACGAGATGCAGGAGAAAGTGACTGGAGTTCAGACGTGT	55	Truseq PCR primer i7	GCAGGAGAAA		TTTCTCCTGC
Truseq-PCR-i7-113	CAAGCAGAAGACGGCATACGAGATAAGTCGACCTGTGACTGGAGTTCAGACGTGT	55	Truseq PCR primer i7	AAGTCGACCT		AGGTCGACTT
Truseq-PCR-i7-114	CAAGCAGAAGACGGCATACGAGATTCTGACCGACGTGACTGGAGTTCAGACGTGT	55	Truseq PCR primer i7	TCTGACCGAC		GTCGGTCAGA
Truseq-PCR-i7-115	CAAGCAGAAGACGGCATACGAGATACATTGCGTAGTGACTGGAGTTCAGACGTGT	55	Truseq PCR primer i7	ACATTGCGTA		TACGCAATGT
Truseq-PCR-i7-116	CAAGCAGAAGACGGCATACGAGATGTGCAGTACTGTGACTGGAGTTCAGACGTGT	55	Truseq PCR primer i7	GTGCAGTACT		AGTACTGCAC
Truseq-PCR-i7-117	CAAGCAGAAGACGGCATACGAGATCCGTTTCTTGGTGACTGGAGTTCAGACGTGT	55	Truseq PCR primer i7	CCGTTTCTTG		CAAGAAACGG
Truseq-PCR-i7-118	CAAGCAGAAGACGGCATACGAGATGTCTGCTGTGGTGACTGGAGTTCAGACGTGT	55	Truseq PCR primer i7	GTCTGCTGTG		CACAGCAGAC
